# Molecular pathways to high-level azithromycin resistance in *Neisseria gonorrhoeae*

**DOI:** 10.1101/2020.12.02.409193

**Authors:** J.G.E. Laumen, S.S. Manoharan-Basil, E Verhoeven, S Abdellati, I De Baetselier, T Crucitti, B.B. Xavier, S Chapelle, C Lammens, C Van Dijck, S Malhotra-Kumar, C Kenyon

**Author notes:** Address correspondence to Jolein Laumen.

## Abstract

**Objectives:** The prevalence of azithromycin resistance in *Neisseria gonorrhoeae* is increasing in numerous populations worldwide. The aim of this study was to characterize the genetic pathways leading to high-level azithromycin resistance.

**Methods:** A customized morbidostat was used to subject two *N. gonorrhoeae* reference strains (WHO-F and WHO-X) to dynamically sustained azithromycin pressure. We tracked stepwise evolution of resistance by whole genome sequencing.

**Results:** Within 26 days, all cultures evolved high-level azithromycin resistance. Typically, the first step towards resistance was found in transitory mutations in genes *rplD*, *rplV* and *rpmH* (encoding the ribosomal proteins L4, L22 and L34 respectively), followed by mutations in the MtrCDE-encoded efflux pump and the 23S rRNA gene. Low-to high-level resistance was associated with mutations in the ribosomal proteins and MtrCDE-encoded efflux pump. However, high-level resistance was consistently associated with mutations in the 23S ribosomal RNA - mainly the well-known A2059G and C2611T mutations, but also at position A2058G.

**Conclusions:** This study enabled us to track previously reported mutations and identify novel mutations in ribosomal proteins (L4, L22 and L34) that may play a role in the genesis of azithromycin resistance in *N. gonorrhoeae*.
