## Supplementary Table 2 for "Molecular pathways to high-level azithromycin resistance in *Neisseria gonorrhoeae*"

### Sheet: Sheet1
Strain	Ceftriaxone	Ciprofloxacin	Gentamycin
5.1.1	<=0,001	0.004	8
5.1.2	<=0,001	0.004	8
5.1.3	<=0,001	0.004	8
5.1.4	<=0,001	0.004	8
5.1.5	<=0,001	0.004	8
5.1.6	<=0,001	0.004	8
5.1.7	<=0,001	0.004	4
5.1.8	<=0,001	0.004	4
5.2.1	<=0,001	0.004	8
5.2.2	<=0,001	0.004	8
5.2.3	<=0,001	0.004	8
5.2.4	<=0,001	0.004	8
5.2.5	<=0,001	0.004	8
5.2.6	<=0,001	0.004	8
5.2.7
5.2.8	<=0,001	0.004	8
5.3.1	<=0,001	0.004	8
5.3.2	<=0,001	0.004	8
5.3.3	<=0,001	0.004	8
5.3.4	<=0,001	0.004	8
5.3.5	<=0,001	0.004	8
5.3.6	<=0,001	0.004	8
5.3.7	<=0,001	0.004	8
5.3.8	<=0,001	0.004	8
5.6.1	1	64	8
5.6.2	>=2	64	8
5.6.3	1	64	8
5.6.4	>=2	>=128	8
5.6.5	>=2	>=128	4
5.6.6	>=2	>=128	4
5.6.7	1	64	4
5.6.8	>=2	>=128	4
5.9.1	>=2	64	8
5.9.2	>=2	64	8
5.9.3	>=2	64	8
5.9.4	>=2	64	8
5.9.5	>=2	64	4
5.9.6	>=2	>=128	8
5.9.7	>=2	64	4
5.9.8	>=2	64	4
5.10.1	>=2	64	8
5.10.2	>=2	64	8
5.10.3	>=2	64	8
5.10.4	>=2	64	4
5.10.5	>=2	64	8
5.10.6	>=2	64	8
5.10.7	0.5	16	4
5.10.8	0.5	16	4
WHO-F	<=0,001	0.004	4
WHO-X	1	64	8
5.12.1	0.004	0.001	4
5.12.8	0.004	0.001	8
5.14.1	1	64	4
5.14.8	0.5	16	4
